# Human rhinovirus 16 impairs macrophage cytokine secretion by disrupting NF-κB nuclear translocation and intracellular cytokine trafficking

**DOI:** 10.64898/2026.07.23.740013

**Authors:** Zoé Fremont-Debaene, Zeyni Mansuroglu, Léane Puchot, Marjorie Leduc, Frédéric Bonhomme, Paola B. Arimondo, Florence Niedergang, Suzanne Faure-Dupuy

## Abstract

Human rhinovirus (HRV) infections are a major cause of acute exacerbations in chronic obstructive pulmonary disease (COPD), often promoting secondary bacterial infections by dysregulating macrophage function. Although HRV16 has previously been shown to impair macrophage cytokine secretion, the underlying molecular mechanisms remain poorly understood.

To address this, we examined the effects of HRV16 on primary human monocyte-derived macrophages, subsequently challenged with lipopolysaccharide (LPS) to mimic secondary bacterial infection. HRV16 significantly reduced IL-10 and IL-1β expression at both the mRNA and protein levels. In contrast, IL-6 transcription was increased despite markedly reduced cytokine secretion. Immunofluorescence analysis revealed enhanced colocalization of IL-6 with the Golgi apparatus following HRV16 infection, consistent with intracellular retention and defective trafficking. These findings reveal that HRV16 disrupts cytokine secretion through distinct transcriptional and post-transcriptional mechanisms.

To investigate the basis of transcriptional dysregulation, we performed quantitative histone post-translational modification profiling by mass spectrometry, which identified multiple HRV16-induced epigenetic alterations. Notably, a decrease in the active epigenetic mark H2AZK4Ac was observed. Chromatin immunoprecipitation demonstrated unchanged H2AZK4Ac occupancy at the IL-10 and IL-1β promoters but increased enrichment at the IL-6 promoter, consistent with its selective transcriptional upregulation. HRV16 infection also induced sustained phosphorylation of NF-κB p65 that was accompanied by impaired nuclear translocation, suggesting defective activation of NF-κB-dependent transcription.

Together, these results demonstrate that HRV16 inhibits cytokine secretion through disruption of NF-κB signalling and defective intracellular cytokine trafficking and identify associated alterations in the macrophage epigenetic landscape. These findings provide new mechanistic insight into rhinovirus-mediated dysregulation of macrophage inflammatory responses and its potential contribution to impaired antibacterial immunity during COPD exacerbations.
