## Supplementary Table 1 for "Human rhinovirus 16 impairs macrophage cytokine secretion by disrupting NF-κB nuclear translocation and intracellular cytokine trafficking"

### Sheet: Feuil1
Target	Forward sequence	Reverse sequence
TBP	GAGCCAAGAGTGAAGAACAGTC	GCTCCCCACCATATTCTGAATCT
IL-1β	GGAGATTCGTAGCTGGATGC	GAGCTCGCCAGTGAAATGAT
IL-6	TCAATATTAGAGTCTCAACCCCCAA	GGACCGAAGGCGCTTGT
IL-8	ATGACTTCCAAGCTGGCCGTGGCT	TCTCAGCCCTCTTCAAAAACTTCTC
IL-10	AAGACCCAGACATCAAGGCG	AATCGATGACAGCGCCGTAG
Mx1	CTGGTGCTGAAACTGAAGAAAC	TACCTCTGAAGCATCCGAAATC
OAS1	TCCACCTGCTTCACAGAATACA	GGCGGATGAGGCTCTTGAG
HDAC1	TTATGGACAAGGCCACCCAA	TTGGCTTTGTGAGGGCGATAG
HDAC2	TCTGCTACTACTACGACGGTGATA	AGCAAGTTATGGGTCATGCGG
HDAC3	GACTCTCTGGGCTGTGATCG	TATTCAACGCATTCCCCATGC
HDAC4	CCCCTCGTCACAGACTGGTA	GTCTGCACCAACCAAGGACT
HDAC5	TCTCTTGACATCACCGCAGC	ACCTGACATCCCATCCGACT
HDAC6	GCCGAAAGGGCAGAACCG	TCTGCCTACTTCTTCGCTGC
HDAC8	CAGAAGGTCAGCCAAGAGGG	GGCAGTCATAACCTAGCCCA
HDAC9	CACTTGCAGGACTGAGGGTT	GGTTATCCCGGAAACTGGCT
HDAC11	GGCCCCGGGATGCTAC	GGCCCATGAAGGTGATGTTG
SIRT1	AGGCCACGGATAGGTCCATA	GTGGAGGTATTGTTTCCGGC
SIRT2	GCCAGACCGACTCAGATTCA	TTCCGCAGGAAGTCCATGTC
SIRT3	TTCCAGACTTCAGATCGCCG	AAGGGCTTGGGGTTGTGAAA
SIRT4	CCGTAGAGCTGTGAGAGAATGA	ACCCAATGGAGGCTTTCGAG
SIRT5	GCTCGGCCAAGTTCAAGTATG	CCTCTGAAGGTCGGAACACC
SIRT7	CTCAGAACTGTGACGGGCTC	GGCCTGTCTGGTGTTTCAATG
IκBα	CGCACCTCCACTCCATCCT	ACATCCAGCCCCACACTTCAAC
IL-6 promoter	GCCCAGGGAGTTCTAAGGAT	CTGATGAGGGAACAGGTGTG
IL-1β promoter	ACAGTCTCCACAGTTCTGCCATGT	TCCCTCCCTTAGTGCCAACTATGT
IL-10 promoter	GGTGAGCACTACCTGACTAGC	TTCCACCTCTTCAGCTGTCC
